# Cell type-specific epigenetic regulatory circuitry of coronary artery disease loci

**DOI:** 10.1101/2025.02.20.639228

**Authors:** Dennis Hecker, Xiaoning Song, Nina Baumgarten, Anastasiia Diagel, Nikoletta Katsaouni, Ling Li, Shuangyue Li, Ranjan Kumar Maji, Fatemeh Behjati Ardakani, Lijiang Ma, Daniel Tews, Martin Wabitsch, Johan L.M. Björkegren, Heribert Schunkert, Zhifen Chen, Marcel H. Schulz

**Affiliations:** Department of Medicine, Institute for Computational Genomic Medicine, Goethe University Frankfurt, 60590 Frankfurt, Germany; Deutsches Zentrum für Herz- und Kreislaufforschung (DZHK), Rhein-Main, Germany; Department of Cardiology, German Heart Centre Munich, School of Medicine and Health, Technical University of Munich, 80636 Munich, Germany; DZHK, Partner Site Munich Heart Alliance, Munich, Germany; Department of Genetics & Genomic Sciences, Institute of Genomics and Multiscale Biology, Icahn School of Medicine at Mount Sinai, New York 10029, USA; German Center for Child and Adolescent Health (DZKJ), Partner Site Ulm; Division of Pediatric Endocrinology and Diabetes, Department of Pediatrics and Adolescent Medicine, Ulm University Medical Center, 89075 Ulm, Germany; Department of Medicine, Karolinska Institutet, Karolinska Universitetssjukhuset, 14157 Huddinge, Sweden

**Keywords:** Coronary artery disease, epigenetics, genome-wide association studies (GWAS), Gene-Based Association Test (GATES), SNP exploration and analysis using epigenomics data (SNEEP), CRISPR/Cas9, and non-coding RNA genes

## Abstract

Coronary artery disease (CAD) is the leading cause of death worldwide. Recently, hundreds of genomic loci have been shown to increase CAD risk, however, the molecular mechanisms underlying signals from CAD risk loci remain largely unclear. We sought to pinpoint the candidate causal coding and non-coding genes of CAD risk loci in a cell type-specific fashion. We integrated the latest statistics of CAD genetics from over one million individuals with epigenetic data from 45 relevant cell types to identify genes whose regulation is affected by CAD-associated single nucleotide variants (SNVs) via epigenetic mechanisms. Applying two statistical approaches, we identified 1,580 genes likely involved in CAD, about half of which have not been associated with the disease so far. Enrichment analysis and phenome-wide association studies linked the novel candidate genes to disease-specific pathways and CAD risk factors, corroborating their disease relevance. We showed that CAD-SNVs are enriched to regulate gene expression by affecting the binding of transcription factors (TFs) with cellular specificity. Of all the candidate genes, 23.5% represented non-coding RNAs (ncRNA), which likewise showed strong cell type specificity. We conducted a proof-of-concept biological validation for the novel CAD ncRNA gene *IQCH-AS1*. CRISPR/Cas9-based gene knockout of *IQCH-AS1*, in a human preadipocyte strain, resulted in reduced preadipocyte proliferation, less adipocyte lipid accumulation, and atherogenic cytokine profile. The cellular data are in line with the reduction of *IQCH-AS1* in adipose tissues of CAD patients and the negative impact of risk alleles on its expression, suggesting *IQCH-AS1* to be protective for CAD. Our study not only pinpoints CAD candidate genes in a cell type-specific fashion but also spotlights the roles of the understudied ncRNA genes in CAD genetics.
