## Supplementary material for "Cell type-specific epigenetic regulatory circuitry of coronary artery disease loci": Supp.Table1-EnhancerMetadata.txt

ID	CellType	Source	Type	ExperimentAccession	Samples	Notes	Class	Label
BM	CD34+ bone marrow	https://doi.org/10.1038/ng.3646	ATAC	GSE74912	SRR2920489,SRR2920490		HaemaPro	bone marrow
HSC	hematopoietic stem cell	https://doi.org/10.1038/ng.3646	ATAC	GSE74912	SRR2920478,SRR2920507,SRR2920531		HaemaPro	hematopoietic stem cell
MPP	multipotent progenitor cell	https://doi.org/10.1038/ng.3646	ATAC	GSE74912	SRR2920479,SRR2920509,SRR2920534		HaemaPro	multipotent prog
CMP	common myeloid progenitor cell	https://doi.org/10.1038/ng.3646	ATAC	GSE74912	SRR2920481,SRR2920501,SRR2920536		HaemaPro	common myeloid prog
LMPP	lymphoid-primed multipotent progenitor cell	https://doi.org/10.1038/ng.3646	ATAC	GSE74912	SRR2920468,SRR2920480,SRR2920535		HaemaPro	lymphoid-primed prog
GMP	granulocyte macrophage progenitor cell	https://doi.org/10.1038/ng.3646	ATAC	GSE74912	SRR2920483,SRR2920505,SRR2920538		HaemaPro	granu macrophage prog
MEP	megakaryocyte erythroid progenitor cell	https://doi.org/10.1038/ng.3646	ATAC	GSE74912	SRR2920485,SRR2920508,SRR2920540		HaemaPro	mega erythroid prog
CLP	common lymphoid progenitor cell	https://doi.org/10.1038/ng.3646	ATAC	GSE74912	SRR2920499,SRR2920522,SRR2920528		HaemaPro	common lymphoid prog
NK	CD56+ natural killer cell	https://doi.org/10.1038/ng.3646	ATAC	GSE74912	SRR2920511,SRR2920516,SRR2920527		Lymphoid	NK cell
cLC	cardiac lymphocytes	https://doi.org/10.1126/sciadv.abf1444	scATAC	GSE165837		macs2 bdgpeakcall on CPM bw see Hocker_CSPeaks.py	Lymphoid	cardiac lymphocytes
Bcell	CD19+CD20+B cell	https://doi.org/10.1038/ng.3646	ATAC	GSE74912	SRR2920492,SRR2920513,SRR2920517		Lymphoid	B cell
CD4Tcell	CD4+ T cell	https://doi.org/10.1038/ng.3646	ATAC	GSE74912	SRR2920493,SRR2920496,SRR2920518		Lymphoid	CD4+ T cell
CD8Tcell	CD8+ T cell	https://doi.org/10.1038/ng.3646	ATAC	GSE74912	SRR2920497,SRR2920515,SRR2920521		Lymphoid	CD8+ T cell
pDC	plasmacytoid dendritic cells	https://doi.org/10.1038/s41588-019-0362-6	ATAC	GSE119453			Lymphoid	plasmacytoid DC
mDC	myeloid dendritic cells	https://doi.org/10.1038/s41588-019-0362-6	ATAC	GSE119453			Myeloid	myeloid DC
Neutro	neutrophils	IHEC	H3K27ac		IHECRE00000004.3,IHECRE00000094.3,IHECRE00000109.3,IHECRE00000159.3	CD66b+ CD16+	Myeloid	neutrophil
Eos	eosinophils	IHEC	H3K27ac		IHECRE00000070.3,IHECRE00000114.3	CD66b+ CD16-	Myeloid	eosinophil
Mono	CD14+ monocyte cell	https://doi.org/10.1038/ng.3646	ATAC	GSE74912	SRR2920475,SRR2920487,SRR2920543		Myeloid	monocyte
Mac	Macrophage	https://doi.org/10.1038/s41598-019-40503-y	ATAC	SRX4081060	SRR7162757	differentiated from CD14+ blood monocytes	Myeloid	macrophage
cMac	cardiac macrophages	https://doi.org/10.1126/sciadv.abf1444	scATAC	GSE165837		macs2 bdgpeakcall on CPM bw see Hocker_CSPeaks.py	Myeloid	cardiac macrophage
BFUE	burst-forming unit erythroid	https://doi.org/10.1016/j.celrep.2019.08.020	ATAC	GSE128266	GSM3669545		Erythroid	BFU erythroid
CFUE	colony-forming unit erythroid	https://doi.org/10.1016/j.celrep.2019.08.020	ATAC	GSE128266	GSM3669547		Erythroid	CFU erythroid
ProE	proerythroblast	https://doi.org/10.1016/j.celrep.2019.08.020	ATAC	GSE128266	GSM3669549		Erythroid	proerythroblast
EBaso	early basophilic erythroblast	https://doi.org/10.1016/j.celrep.2019.08.020	ATAC	GSE128266	GSM3669551		Erythroid	early baso erythroblast
LBaso	late basophilic erythroblast	https://doi.org/10.1016/j.celrep.2019.08.020	ATAC	GSE128266	GSM3669553		Erythroid	late baso erythroblast
Poly	polychromatic erythroblast stage cells	https://doi.org/10.1016/j.celrep.2019.08.020	ATAC	GSE128266	GSM3669555		Erythroid	poly erythroblast
Ortho	orthochromatic erythroblast	https://doi.org/10.1016/j.celrep.2019.08.020	ATAC	GSE128266	GSM3669557		Erythroid	ortho erythroblast
CM	cardiomyocytes	Stamatoyannopoulos	DNase	ENCSR842KCP	ENCFF054OJL,ENCFF998UGK	cardiac muscle cells differentiated from RUES2	Myocyte	CM
aCM	atrial cardiomyocytes	https://doi.org/10.1126/sciadv.abf1444	scATAC	GSE165837		macs2 bdgpeakcall on CPM bw see Hocker_CSPeaks.py	Myocyte	atrial CM
vCM	ventricular cardiomyocytes	https://doi.org/10.1126/sciadv.abf1444	scATAC	GSE165837		macs2 bdgpeakcall on CPM bw see Hocker_CSPeaks.py	Myocyte	ventricular CM
cEC	cardiac endothelial cells	https://doi.org/10.1126/sciadv.abf1444	scATAC	GSE165837		macs2 bdgpeakcall on CPM bw see Hocker_CSPeaks.py	Endothelial	cardiac EC
arEC	pulmonary artery endothelial cell	Stamatoyannopoulos	DNase	ENCSR000EOG	ENCFF897JBO		Endothelial	pulmonary artery EC
KEC	kidney epithelial cells	Stamatoyannopoulos	DNase	ENCSR000EOL	ENCFF752VHK,ENCFF358CBP		Epithelial	kidney epithelial cell
cSMC	cardiac smooth muscle cells	https://doi.org/10.1126/sciadv.abf1444	scATAC	GSE165837		macs2 bdgpeakcall on CPM bw see Hocker_CSPeaks.py	Myocyte	cardiac SMC
VSMC	smooth muscle cell of the brain vasculature	Stamatoyannopoulos	DNase	ENCSR000ENG	ENCFF268UJI,ENCFF788MXD		Myocyte	brain vasculature SMC
SKMC	skeletal muscle cells	Stamatoyannopoulos	DNase	ENCSR000EQA	ENCFF203SSC		Myocyte	skeletal muscle cell
cNR	cardiac nervous cells	https://doi.org/10.1126/sciadv.abf1444	scATAC	GSE165837		macs2 bdgpeakcall on CPM bw see Hocker_CSPeaks.py	Neuronal	cardiac nervous cell
cFB	cardiac fibroblasts	Stamatoyannopoulos	DNase	ENCSR000ENH	ENCFF957GSL,ENCFF092IXN		Fibroblast	cardiac FB
sccFB	cardiac fibroblasts	https://doi.org/10.1126/sciadv.abf1444	scATAC	GSE165837		macs2 bdgpeakcall on CPM bw see Hocker_CSPeaks.py	Fibroblast	sc cardiac FB
arFB	fibroblast of pulmonary artery	Stamatoyannopoulos	DNase	ENCSR000EOH	ENCFF417VBX,ENCFF385ZNB		Fibroblast	pulmonary artery FB
adFB	fibroblast of the aortic adventitia	Stamatoyannopoulos	DNase	ENCSR000EMC	ENCFF990HMA,ENCFF904WZA		Fibroblast	aortic adventitia FB
MSC	mesenchymal stem cells	Stamatoyannopoulos	DNase	ENCSR731QLJ	ENCFF745UXV	in vitro differentiated from H1	Mesenchymal	mesenchymal stem cell
AD	adipocytes	Stamatoyannopoulos	DNase	ENCSR405TXU	ENCFF685DKC,ENCFF777CER		Adipocyte	adipocyte
cAD	cardiac adipocytes	https://doi.org/10.1126/sciadv.abf1444	scATAC	GSE165837		macs2 bdgpeakcall on CPM bw see Hocker_CSPeaks.py	Adipocyte	cardiac adipocyte
HC	hepatocytes	Stamatoyannopoulos	DNase	ENCSR364MFN	ENCFF999DAS,ENCFF978ZAH	differentiated from H9	Hepatocyte	hepatocyte
