## Supplementary material for "Cell type-specific epigenetic regulatory circuitry of coronary artery disease loci": Supp.Table12-GWAS_Phenotypes.xlsx

### Sheet: CAD-relevant Phenotypes
CAD-Relevant Phenotypes	Phenotypic group	GWAS source	File name
Diastolic blood pressure	Blood pressure	https://www.ebi.ac.uk/gwas/publications/30224653	Evangelou_30224653_1million_(Diastolic blood pressure).txt
Pulse pressure		https://www.ebi.ac.uk/gwas/publications/30224653	Evangelou_30224653_1million_(Pulse pressure).txt
Systolic blood pressure		https://www.ebi.ac.uk/gwas/publications/30224653	Evangelou_30224653_1million_(Systolic blood pressure).txt
Peripheral artery disease	Peripheral artery disease	https://figshare.com/articles/dataset/PAD_meta-analysis_van_Zuydam_et_al_2020/12723404	vanzuydametal.2020_(Peripheral artery disease).tar
HDL cholesterol	Lipids	http://csg.sph.umich.edu/willer/public/glgc-lipids2021/results/trans_ancestry/	with_BF_meta-analysis_AFR_EAS_EUR_HIS_SAS_HDL_INV_ALL_with_N_1_(HDL cholesterol)
LDL cholesterol		http://csg.sph.umich.edu/willer/public/glgc-lipids2021/results/trans_ancestry/	with_BF_meta-analysis_AFR_EAS_EUR_HIS_SAS_LDL_INV_ALL_with_N_1_(LDL cholesterol)
Total cholesterol		http://csg.sph.umich.edu/willer/public/glgc-lipids2021/results/trans_ancestry/	with_BF_meta-analysis_AFR_EAS_EUR_HIS_SAS_TC_INV_ALL_with_N_1_(Total cholesterol)
Triglycerides		http://csg.sph.umich.edu/willer/public/glgc-lipids2021/results/trans_ancestry/	with_BF_meta-analysis_AFR_EAS_EUR_HIS_SAS_logTG_INV_ALL_with_N_1_(Triglycerides)
Non-HDL cholesterol		http://csg.sph.umich.edu/willer/public/glgc-lipids2021/results/trans_ancestry/	with_BF_meta-analysis_AFR_EAS_EUR_HIS_SAS_nonHDL_INV_ALL_with_N_1_(Non-HDL cholesterol)
HbA1c	Glycemic traits	https://magicinvestigators.org/downloads/	MAGIC1000G_HbA1c_TA.tsv.gz
Two-hour (2hr) glucose		https://magicinvestigators.org/downloads/	MAGIC1000G_2hGlu_TA.tsv.gz
Fasting glucose		https://magicinvestigators.org/downloads/	MAGIC1000G_FG_TA.tsv.gz
Fasting insulin		https://magicinvestigators.org/downloads/	MAGIC1000G_FI_TA.tsv.gz
Type 2 diabetes (T2D)		https://hugeamp.org/dinspector.html?dataset=Mahajan2022_T2D_Mixed	DIAMANTE-TA_T2D_1.2million.sumstat_(Type 2 diabetes).txt
Lymphocyte count	Inflammatory biomarkers	http://www.mhi-humangenetics.org/en/resources/	BCX2_LYM_Trans_GWAMA.out_(Lymphocyte count)
Monocyte count		http://www.mhi-humangenetics.org/en/resources/	BCX2_MON_Trans_GWAMA.out_(Monocyte count)
White blood cell count		http://www.mhi-humangenetics.org/en/resources/	BCX2_WBC_Trans_GWAMA.out_(White blood cell count)
Neutrophil count		http://www.mhi-humangenetics.org/en/resources/	BCX2_NEU_Trans_GWAMA.out_(Neutrophil count)
Red blood cell count		http://www.mhi-humangenetics.org/en/resources/	BCX2_RBC_Trans_GWAMA.out_(Red blood cell count)
Basophil count		http://www.mhi-humangenetics.org/en/resources/	BCX2_BAS_Trans_GWAMA.out_(Basophil count)
Eosinophil count		http://www.mhi-humangenetics.org/en/resources/	BCX2_EOS_Trans_GWAMA.out_(Eosinophil count)
Platelet count		http://www.mhi-humangenetics.org/en/resources/	BCX2_PLT_Trans_GWAMA.out_(Platelet count)
Body mass index	Adiposity	https://zenodo.org/record/1251813#.Y5g7IuzMKX1	giant-ukbb.meta-analysis.combined.23May2018_(Body mass index).txt
Waist-hip ratio		https://zenodo.org/record/1251813#.Y5g7IuzMKX4	giant-ukbb.meta-analysis.combined.23May2018_(Waist-hip ratio).txt
Waist-hip ratio adj BMI		https://zenodo.org/record/1251813#.Y5g7IuzMKX7	giant-ukbb.meta-analysis.combined.23May2018_(Waist-hip ratio adj BMI).txt
Heart failure	Heart failure	https://hugeamp.org/dinspector.html?dataset=GWAS_HERMES_eu&phenotype=HF	HERMES_Jan2019_HeartFailure_summary_data_(Heart Failure).txt.zip
Heart rate	Heart rate	https://www.ebi.ac.uk/gwas/publications/30940143	ZhuZ_30940143_ukbb.bolt_460K_selfRepWhite.rhrmean.assoc_(Resting heart rate)
Atrial fibrillation	Atrial fibrillation	https://www.ebi.ac.uk/gwas/publications/29892015	AF_HRC_GWAS_ALLv11_29892015__0.6million_(Atrial fibrillation).txt
Non-alcoholic fatty liver disease	Non-alcoholic fatty liver disease	https://www.ebi.ac.uk/gwas/publications/34841290	GCST90091033_buildGRCh37_(Non-alcoholic fatty liver disease).tsv
