## Supplementary material for "Cell type-specific epigenetic regulatory circuitry of coronary artery disease loci": Supp.Table13-Primers.xlsx

### Sheet: Sheet1
Supplementary table 15: Sequence of sgRNA oligos and PCR primers
Oligos for sgRNA cloning
Name	Sequence (5’-3’)
CTR_sg1_oligo1_Forward	CACCGCCACACCTGTCTAGCATGAC
CTR_sg1_oligo2_Reverse	AAACGTCATGCTAGACAGGTGTGGC
CTR_sg2_oligo1_Forward	CACCGCCAGTTGCTCTGGGGGAACA
CTR_sg2_oligo2_Reverse	AAACTGTTCCCCCAGAGCAACTGGC
IQCH-AS1_sg1_oligo1_Forward	CACCGGGCATCCCTGTCTCACCGAG
IQCH-AS1_sg1_oligo2_Reverse	AAACCTCGGTGAGACAGGGATG CCC
IQCH-AS1_sg2_oligo2_Forward	CACCGAATGGCGCAGTCACCGTCAG
IQCH-AS1_sg2_oligo2_Reverse	AAACCTGACGGTGACTGCGCCATTC
Primer sequence for PCR
DNA Edit check_IQCH-AS1_Forward	CCAAAGTCAGGATTTTTGTTGG
DNA Edit check_IQCH-AS1_Reverse	AGCAAAAGATGAGAGGAACGAG
IQCH-AS1_amplification PCR_primer_Forward	GCTTTTCCAATTTGGAGGCACAAATAAGTG
IQCH-AS1_amplification PCR_primer_Reverse	CGGCCATATGGATCCCGAATATTTTGAATC
GAPDH_amplification PCR_Forward	GGAGCGAGATCCCTCCAAAAT
GAPDH_amplification PCR_Reverse	GGCTGTTGTCATACTTCTCATGG
IQCH-AS1 RT-QPCR primer_Forward	GTGGTACCAGAGGAGATGAAGG
IQCH-AS1 RT-QPCR primer_Reverse	TTACTCTCCTCTGACGGTGACT
GAPDH RT-QPCR primer_Forward	GGAGCGAGATCCCTCCAAAAT
GAPDH RT-QPCR primer_Reverse	GGCTGTTGTCATACTTCTCATGG
PPARG RT-QPCR primer_Forward	GTCAGCGGACTCTGGATTCAG
PPARG RT-QPCR primer_Reverse	TACTGTCGGTTTCAGAAATGCC
