## Supplementary material for "Cell type-specific epigenetic regulatory circuitry of coronary artery disease loci": Supp.Table14-IQCH_AS1_CREs_AD_MSC_stromal_hg19.txt

ch	star	en	id_hg3	gen	group	associatedToIQCH_AS1
chr1	6847902	6847940	15:68186684-6818706	ENSG00000129007,ENSG0000003380	adipos	-
chr1	6847950	6848076	15:68187171-6818842	ENSG00000129007,ENSG0000003380	adipos	-
chr1	6834665	6834828	15:68054314-6805594	ENSG00000260109,ENSG00000261702,ENSG0000003380	adipos	-
chr1	6835660	6835691	15:68064265-6806457	ENSG00000260109,ENSG00000261702,ENSG0000003380	adipos	-
chr1	6846962	6847031	15:68177283-6817797	ENSG0000003380	adipos	-
chr1	6813109	6813393	15:67838754-6784159	ENSG00000259512,ENSG00000261702,ENSG00000259410,ENSG00000260109,ENSG00000245719,ENSG00000188779,ENSG0000020662	adipos	-
chr1	6817431	6817481	15:67881980-6788248	ENSG00000260109,ENSG0000026170	adipos	-
chr1	6817638	6817704	15:67884050-6788470	ENSG00000260109,ENSG0000026170	adipos	-
chr1	6817722	6817770	15:67884882-6788536	ENSG00000260109,ENSG0000026170	adipos	-
chr1	6818511	6818597	15:67892774-6789363	ENSG00000260109,ENSG0000026170	adipos	-
chr1	6820711	6820746	15:67914773-6791512	ENSG00000260109,ENSG0000026170	adipos	-
chr1	6840574	6840750	15:68113404-6811517	ENSG00000260109,ENSG0000026170	adipos	-
chr1	6781259	6781605	15:67520260-6752372	ENSG00000259512,ENSG00000259410,ENSG00000245719,ENSG00000188779,ENSG00000270964,ENSG00000259673,ENSG00000189227,ENSG0000013776	adipos	+
chr1	6779359	6779471	15:67501259-6750238	ENSG00000259512,ENSG00000259410,ENSG0000018877	adipos	-
chr1	6783346	6783598	15:67541124-6754364	ENSG00000259512,ENSG00000259410,ENSG00000270964,ENSG00000188779,ENSG00000259673,ENSG00000189227,ENSG0000013776	adipos	+
chr1	6803820	6803897	15:67745865-6774663	ENSG00000137764,ENSG00000259512,ENSG00000259410,ENSG0000018877	adipos	-
chr1	6777232	6777270	15:67479984-6748037	ENSG0000025951	adipos	-
chr1	6783611	6783648	15:67543780-6754414	ENSG00000270964,ENSG0000013776	adipos	-
chr1	6783661	6783694	15:67544275-6754460	ENSG00000270964,ENSG0000013776	adipos	-
chr1	6759293	6759303	15:67300600-6730070		adipos	-
chr1	6759619	6759637	15:67303860-6730404		adipos	-
chr1	6759793	6759811	15:67305600-6730578		adipos	-
chr1	6759912	6759921	15:67306784-6730687		adipos	-
chr1	6759961	6760001	15:67307280-6730768		adipos	-
chr1	6760025	6760034	15:67307914-6730800		adipos	-
chr1	6761333	6761359	15:67321000-6732126		adipos	-
chr1	6761485	6761513	15:67322520-6732280		adipos	-
chr1	6762242	6762258	15:67330084-6733024		adipos	-
chr1	6762397	6762427	15:67331640-6733194		adipos	-
chr1	6765519	6765539	15:67362860-6736306		adipos	-
chr1	6767631	6767649	15:67383980-6738416		adipos	-
chr1	6767841	6767857	15:67386080-6738624		adipos	-
chr1	6768959	6768981	15:67397260-6739748		adipos	-
chr1	6769803	6769819	15:67405700-6740586	ENSG0000025967	adipos	+
chr1	6769869	6769887	15:67406360-6740654		adipos	-
chr1	6770648	6770671	15:67414143-6741438		adipos	-
chr1	6772591	6772609	15:67433580-6743376	ENSG0000025967	adipos	+
chr1	6774937	6774955	15:67457040-6745722	ENSG00000245719,ENSG0000025941	adipos	-
chr1	6776535	6776561	15:67473020-6747328		adipos	-
chr1	6776891	6776912	15:67476580-6747678		adipos	-
chr1	6777216	6777229	15:67479822-6747995		adipos	-
chr1	6779363	6779381	15:67501300-6750148		adipos	-
chr1	6779725	6779747	15:67504920-6750514		adipos	-
chr1	6779977	6779999	15:67507440-6750766	ENSG0000025951	adipos	-
chr1	6780083	6780103	15:67508500-6750870		adipos	-
chr1	6780327	6780347	15:67510940-6751114		adipos	-
chr1	6781283	6781323	15:67520500-6752090	ENSG00000189227,ENSG0000025967	adipos	+
chr1	6781339	6781369	15:67521060-6752136	ENSG00000270964,ENSG00000189227,ENSG0000025967	adipos	+
chr1	6781385	6781409	15:67521520-6752176	ENSG00000189227,ENSG0000025967	adipos	+
chr1	6781421	6781443	15:67521879-6752210	ENSG00000189227,ENSG0000025967	adipos	+
chr1	6781455	6781491	15:67522220-6752258	ENSG00000189227,ENSG0000025967	adipos	+
chr1	6782379	6782419	15:67531460-6753186	ENSG00000189227,ENSG0000025967	adipos	+
chr1	6783417	6783440	15:67541840-6754206	ENSG00000137764,ENSG0000027096	adipos	-
chr1	6783463	6783476	15:67542298-6754242	ENSG00000137764,ENSG0000027096	adipos	-
chr1	6783487	6783509	15:67542540-6754276	ENSG00000259512,ENSG00000137764,ENSG00000270964,ENSG00000189227,ENSG0000025967	adipos	+
chr1	6783576	6783585	15:67543422-6754352	ENSG00000137764,ENSG0000027096	adipos	-
chr1	6783607	6783620	15:67543741-6754386	ENSG00000137764,ENSG0000027096	adipos	-
chr1	6784061	6784079	15:67548280-6754846	ENSG00000137764,ENSG0000027096	adipos	-
chr1	6784087	6784103	15:67548540-6754870	ENSG00000137764,ENSG0000027096	adipos	-
chr1	6784129	6784149	15:67548960-6754916	ENSG00000137764,ENSG0000027096	adipos	-
chr1	6784217	6784241	15:67549840-6755008	ENSG00000137764,ENSG0000027096	adipos	-
chr1	6784290	6784309	15:67550563-6755076		adipos	-
chr1	6788659	6788677	15:67594260-6759444		adipos	-
chr1	6789351	6789373	15:67601180-6760140	ENSG0000025951	adipos	-
chr1	6790764	6790781	15:67615302-6761548	ENSG0000025951	adipos	-
chr1	6793373	6793377	15:67641394-6764144	ENSG0000025951	adipos	-
chr1	6793899	6793905	15:67646660-6764672		adipos	-
chr1	6796311	6796329	15:67670780-6767096		adipos	-
chr1	6797301	6797323	15:67680680-6768090	ENSG0000025951	adipos	-
chr1	6797336	6797359	15:67681028-6768125		adipos	-
chr1	6797749	6797767	15:67685160-6768534	ENSG0000025951	adipos	-
chr1	6798342	6798359	15:67691086-6769126		adipos	-
chr1	6798933	6798940	15:67697000-6769707		adipos	-
chr1	6799369	6799381	15:67701360-6770148		adipos	-
chr1	6799407	6799433	15:67701740-6770199		adipos	-
chr1	6801020	6801035	15:67717862-6771801		adipos	-
chr1	6802371	6802389	15:67731380-6773156		adipos	-
chr1	6802920	6802939	15:67736862-6773706		adipos	-
chr1	6803701	6803717	15:67744680-6774484		adipos	-
chr1	6803745	6803777	15:67745120-6774544		adipos	-
chr1	6803803	6803823	15:67745700-6774590	ENSG00000259512,ENSG0000013776	adipos	-
chr1	6803843	6803871	15:67746100-6774638	ENSG00000259512,ENSG0000013776	adipos	-
chr1	6804277	6804297	15:67750440-6775064		adipos	-
chr1	6805507	6805553	15:67762740-6776320		adipos	-
chr1	6807030	6807043	15:67777963-6777809		adipos	-
chr1	6808910	6808927	15:67796767-6779694		adipos	-
chr1	6811334	6811351	15:67821004-6782118	ENSG00000259410,ENSG0000018877	adipos	-
chr1	6811753	6811771	15:67825200-6782538	ENSG00000259410,ENSG0000018877	adipos	-
chr1	6812439	6812457	15:67832060-6783224	ENSG00000245719,ENSG00000259410,ENSG0000018877	adipos	-
chr1	6812532	6812542	15:67832986-6783309	ENSG00000245719,ENSG00000259410,ENSG0000018877	adipos	-
chr1	6812623	6812641	15:67833900-6783408	ENSG00000245719,ENSG00000259410,ENSG0000018877	adipos	-
chr1	6812857	6812867	15:67836237-6783634	ENSG00000245719,ENSG0000025941	adipos	-
chr1	6812881	6812899	15:67836480-6783666	ENSG00000206625,ENSG00000245719,ENSG00000259410,ENSG0000018877	adipos	-
chr1	6813127	6813157	15:67838940-6783924	ENSG00000245719,ENSG0000025941	adipos	-
chr1	6813193	6813227	15:67839600-6783994	ENSG00000245719,ENSG0000025941	adipos	-
chr1	6813253	6813275	15:67840200-6784042	ENSG00000206625,ENSG00000245719,ENSG0000025941	adipos	-
chr1	6813285	6813319	15:67840520-6784086	ENSG00000206625,ENSG0000024571	adipos	-
chr1	6813335	6813359	15:67841020-6784126	ENSG00000206625,ENSG0000024571	adipos	-
chr1	6813577	6813639	15:67843440-6784406	ENSG00000206625,ENSG0000024571	adipos	-
chr1	6814341	6814359	15:67851080-6785126		adipos	-
chr1	6815585	6815607	15:67863520-6786374	ENSG0000012900	adipos	-
chr1	6815779	6815801	15:67865460-6786568		adipos	-
chr1	6817479	6817503	15:67882460-6788270		adipos	-
chr1	6817545	6817561	15:67883120-6788328		adipos	-
chr1	6817575	6817603	15:67883420-6788370		adipos	-
chr1	6817623	6817640	15:67883894-6788406		adipos	-
chr1	6817695	6817735	15:67884620-6788502		adipos	-
chr1	6818513	6818527	15:67892800-6789294		adipos	-
chr1	6818541	6818547	15:67893080-6789314		adipos	-
chr1	6819007	6819025	15:67897740-6789792		adipos	-
chr1	6820737	6820831	15:67915040-6791598		adipos	-
chr1	6820945	6820972	15:67917120-6791738		adipos	-
chr1	6821009	6821037	15:67917760-6791804		adipos	-
chr1	6821605	6821623	15:67923720-6792390		adipos	-
chr1	6821749	6821767	15:67925160-6792534		adipos	-
chr1	6821947	6821963	15:67927140-6792730		adipos	-
chr1	6822021	6822043	15:67927880-6792810		adipos	-
chr1	6823417	6823423	15:67941832-6794190		adipos	-
chr1	6823433	6823453	15:67942000-6794220		adipos	-
chr1	6823670	6823684	15:67944363-6794450		adipos	-
chr1	6823831	6823851	15:67945980-6794618		adipos	-
chr1	6823877	6823895	15:67946440-6794662		adipos	-
chr1	6823905	6823951	15:67946720-6794718		adipos	-
chr1	6824691	6824701	15:67954580-6795468		adipos	-
chr1	6824717	6824745	15:67954840-6795512		adipos	-
chr1	6824763	6824777	15:67955300-6795544		adipos	-
chr1	6826055	6826075	15:67968220-6796842	ENSG0000026170	adipos	-
chr1	6826893	6826919	15:67976600-6797686	ENSG0000026170	adipos	-
chr1	6828442	6828453	15:67992087-6799219	ENSG0000026010	adipos	-
chr1	6828483	6828503	15:67992500-6799270	ENSG0000026010	adipos	-
chr1	6828618	6828628	15:67993851-6799394	ENSG0000026010	adipos	-
chr1	6829051	6829072	15:67998180-6799838	ENSG0000026010	adipos	-
chr1	6829125	6829145	15:67998920-6799912	ENSG00000260109,ENSG0000026170	adipos	-
chr1	6829167	6829223	15:67999340-6799990		adipos	-
chr1	6829419	6829445	15:68001860-6800212		adipos	-
chr1	6831050	6831066	15:68018162-6801832		adipos	-
chr1	6831845	6831865	15:68026120-6802632		adipos	-
chr1	6832059	6832079	15:68028259-6802846		adipos	-
chr1	6832389	6832409	15:68031560-6803176		adipos	-
chr1	6832815	6832825	15:68035821-6803592		adipos	-
chr1	6833497	6833517	15:68042637-6804283		adipos	-
chr1	6833715	6833730	15:68044820-6804497		adipos	-
chr1	6834645	6834671	15:68054120-6805438	ENSG0000003380	adipos	-
chr1	6834705	6834731	15:68054716-6805498	ENSG0000003380	adipos	-
chr1	6834779	6834803	15:68055460-6805570	ENSG0000003380	adipos	-
chr1	6834815	6834830	15:68055821-6805597		adipos	-
chr1	6834857	6834867	15:68056240-6805633		adipos	-
chr1	6834891	6834905	15:68056580-6805671		adipos	-
chr1	6834941	6834961	15:68057080-6805728	ENSG0000003380	adipos	-
chr1	6835548	6835572	15:68063147-6806338		adipos	-
chr1	6837749	6837767	15:68085160-6808534		adipos	-
chr1	6839909	6839925	15:68106753-6810691		adipos	-
chr1	6840515	6840531	15:68112815-6811297		adipos	-
chr1	6840575	6840591	15:68113420-6811358		adipos	-
chr1	6840617	6840637	15:68113840-6811404		adipos	-
chr1	6840677	6840699	15:68114440-6811466		adipos	-
chr1	6840727	6840758	15:68114933-6811524		adipos	-
chr1	6841883	6841890	15:68126492-6812656		adipos	-
chr1	6843114	6843135	15:68138807-6813901		adipos	-
chr1	6843817	6843835	15:68145840-6814602		adipos	-
chr1	6844149	6844167	15:68149160-6814934		adipos	-
chr1	6844285	6844296	15:68150514-6815062		adipos	-
chr1	6844369	6844393	15:68151360-6815160		adipos	-
chr1	6844479	6844493	15:68152452-6815260		adipos	-
chr1	6844739	6844757	15:68155060-6815524		adipos	-
chr1	6845043	6845067	15:68158100-6815834		adipos	-
chr1	6846903	6846921	15:68176700-6817688	ENSG0000003380	adipos	-
chr1	6847015	6847037	15:68177820-6817804	ENSG0000003380	adipos	-
chr1	6847139	6847161	15:68179060-6817928	ENSG0000003380	adipos	-
chr1	6847633	6847651	15:68184000-6818418		adipos	-
chr1	6847943	6847963	15:68187100-6818730	ENSG00000129007,ENSG0000003380	adipos	-
chr1	6847993	6848025	15:68187600-6818792	ENSG00000129007,ENSG0000003380	adipos	-
chr1	6848353	6848367	15:68191201-6819134	ENSG0000012900	adipos	-
chr1	6779955	6779966	15:67507217-6750733	ENSG0000025951	adipos	-
chr1	6779991	6780001	15:67507578-6750767	ENSG0000025951	adipos	-
chr1	6780575	6780594	15:67513420-6751360	ENSG0000025951	adipos	-
chr1	6781311	6781330	15:67520781-6752096	ENSG00000270964,ENSG00000189227,ENSG0000025967	adipos	+
chr1	6781337	6781404	15:67521039-6752170	ENSG00000259512,ENSG00000270964,ENSG00000189227,ENSG0000025967	adipos	+
chr1	6781433	6781445	15:67522000-6752212	ENSG00000189227,ENSG0000025967	adipos	+
chr1	6781452	6781462	15:67522190-6752229	ENSG00000189227,ENSG0000025967	adipos	+
chr1	6781466	6781482	15:67522331-6752248	ENSG00000189227,ENSG0000025967	adipos	+
chr1	6783434	6783455	15:67542002-6754221	ENSG00000137764,ENSG0000027096	adipos	-
chr1	6783492	6783515	15:67542587-6754282	ENSG00000259512,ENSG00000137764,ENSG00000270964,ENSG00000189227,ENSG0000025967	adipos	+
chr1	6783606	6783616	15:67543730-6754383	ENSG00000137764,ENSG0000027096	adipos	-
chr1	6785300	6785313	15:67560666-6756079	ENSG00000259512,ENSG0000013776	adipos	-
chr1	6786115	6786125	15:67568817-6756891	ENSG00000259512,ENSG0000013776	adipos	-
chr1	6787713	6787723	15:67584796-6758489	ENSG00000259512,ENSG0000013776	adipos	-
chr1	6801710	6801721	15:67724771-6772487	ENSG00000188779,ENSG00000259512,ENSG0000013776	adipos	-
chr1	6802366	6802376	15:67731330-6773143	ENSG0000025951	adipos	-
chr1	6803846	6803866	15:67746125-6774632	ENSG00000188779,ENSG00000259512,ENSG0000013776	adipos	-
chr1	6812882	6812911	15:67836488-6783678	ENSG00000206625,ENSG00000245719,ENSG00000259410,ENSG0000018877	adipos	-
chr1	6813131	6813151	15:67838974-6783918	ENSG00000206625,ENSG00000245719,ENSG00000259410,ENSG00000188779,ENSG0000025951	adipos	-
chr1	6813229	6813248	15:67839952-6784015	ENSG00000261702,ENSG00000206625,ENSG00000245719,ENSG00000259410,ENSG0000018877	adipos	-
chr1	6813252	6813310	15:67840185-6784076	ENSG00000261702,ENSG00000206625,ENSG00000245719,ENSG00000259410,ENSG0000018877	adipos	-
chr1	6815583	6815606	15:67863500-6786372	ENSG00000129007,ENSG00000260109,ENSG0000026170	adipos	-
chr1	6817698	6817736	15:67884643-6788502	ENSG00000260109,ENSG0000026170	adipos	-
chr1	6819014	6819024	15:67897810-6789791	ENSG00000260109,ENSG0000026170	adipos	-
chr1	6820805	6820822	15:67915719-6791588	ENSG00000260109,ENSG0000026170	adipos	-
chr1	6821605	6821616	15:67923720-6792382	ENSG00000260109,ENSG0000026170	adipos	-
chr1	6834636	6834679	15:68054024-6805445	ENSG00000033800,ENSG00000260109,ENSG0000026170	adipos	-
chr1	6840583	6840595	15:68113499-6811361	ENSG00000260109,ENSG0000026170	adipos	-
chr1	6847753	6847768	15:68185194-6818534	ENSG00000129007,ENSG0000003380	adipos	-
chr1	6847857	6847867	15:68186238-6818633	ENSG00000129007,ENSG0000003380	adipos	-
chr1	6848015	6848028	15:68187813-6818794	ENSG00000129007,ENSG0000003380	adipos	-
chr1	6848817	6848827	15:68195832-6819593	ENSG00000129007,ENSG0000003380	adipos	-
chr1	6847962	6848055	15:68187282-6818821	ENSG00000129007,ENSG0000003380	MS	-
chr1	6848528	6848576	15:68192948-6819342	ENSG00000129007,ENSG0000003380	MS	-
chr1	6848582	6848621	15:68193490-6819388	ENSG00000129007,ENSG0000003380	MS	-
chr1	6848952	6848994	15:68197185-6819760	ENSG0000012900	MS	-
chr1	6834052	6834076	15:68048188-6804842	ENSG0000003380	MS	-
chr1	6834595	6834630	15:68053616-6805397	ENSG0000003380	MS	-
chr1	6834664	6834805	15:68054302-6805571	ENSG0000003380	MS	-
chr1	6843770	6843803	15:68145365-6814569	ENSG0000003380	MS	-
chr1	6843839	6843870	15:68146052-6814637	ENSG0000003380	MS	-
chr1	6844101	6844150	15:68148678-6814916	ENSG0000003380	MS	-
chr1	6844690	6844707	15:68154563-6815473	ENSG0000003380	MS	-
chr1	6846876	6846900	15:68176430-6817667	ENSG0000003380	MS	-
chr1	6846994	6847016	15:68177611-6817783	ENSG0000003380	MS	-
chr1	6847035	6847079	15:68178015-6817846	ENSG0000003380	MS	-
chr1	6847348	6847409	15:68181144-6818175	ENSG0000003380	MS	-
chr1	6847532	6847549	15:68182984-6818315	ENSG0000003380	MS	-
chr1	6847641	6847663	15:68184073-6818429	ENSG0000003380	MS	-
chr1	6847671	6847703	15:68184376-6818469	ENSG0000003380	MS	-
chr1	6847767	6847787	15:68185340-6818554	ENSG0000003380	MS	-
chr1	6847918	6847948	15:68186842-6818715	ENSG0000003380	MS	-
chr1	6848074	6848107	15:68188403-6818873	ENSG0000003380	MS	-
chr1	6821984	6822024	15:67927505-6792790	ENSG00000260109,ENSG0000026170	MS	-
chr1	6829111	6829128	15:67998774-6799894	ENSG00000260109,ENSG0000026170	MS	-
chr1	6829160	6829179	15:67999271-6799945	ENSG00000260109,ENSG0000026170	MS	-
chr1	6820723	6820750	15:67914901-6791516	ENSG0000026170	MS	-
chr1	6820762	6820853	15:67915288-6791619	ENSG0000026170	MS	-
chr1	6820885	6820906	15:67916518-6791673	ENSG0000026170	MS	-
chr1	6822041	6822080	15:67928078-6792846	ENSG0000026170	MS	-
chr1	6823614	6823633	15:67943810-6794399	ENSG0000026170	MS	-
chr1	6823638	6823663	15:67944044-6794429	ENSG0000026170	MS	-
chr1	6824658	6824680	15:67954250-6795446	ENSG0000026170	MS	-
chr1	6813140	6813157	15:67839062-6783923	ENSG00000245719,ENSG00000259410,ENSG00000188779,ENSG0000020662	MS	-
chr1	6813179	6813227	15:67839456-6783993	ENSG00000245719,ENSG00000259410,ENSG00000188779,ENSG0000020662	MS	-
chr1	6813236	6813332	15:67840028-6784099	ENSG00000245719,ENSG00000259410,ENSG00000188779,ENSG0000020662	MS	-
chr1	6813560	6813685	15:67843264-6784451	ENSG00000245719,ENSG00000188779,ENSG0000020662	MS	-
chr1	6779416	6779441	15:67501827-6750208	ENSG0000018877	MS	-
chr1	6782407	6782447	15:67531734-6753213	ENSG00000270964,ENSG00000188779,ENSG00000259673,ENSG00000189227,ENSG0000013776	MS	+
chr1	6806866	6806885	15:67776329-6777651	ENSG0000018877	MS	-
chr1	6806931	6806982	15:67776974-6777749	ENSG0000018877	MS	-
chr1	6808474	6808494	15:67792411-6779260	ENSG0000018877	MS	-
chr1	6788068	6788090	15:67588348-6758856	ENSG00000259512,ENSG0000013776	MS	-
chr1	6789282	6789316	15:67600487-6760082	ENSG0000025951	MS	-
chr1	6789321	6789353	15:67600879-6760120	ENSG0000025951	MS	-
chr1	6789378	6789391	15:67601449-6760158	ENSG0000025951	MS	-
chr1	6789429	6789443	15:67601954-6760210	ENSG0000025951	MS	-
chr1	6783364	6783583	15:67541304-6754349	ENSG00000270964,ENSG00000189227,ENSG00000137764,ENSG0000025967	MS	+
chr1	6783850	6783879	15:67546168-6754646	ENSG00000270964,ENSG0000013776	MS	-
chr1	6784019	6784062	15:67547861-6754828	ENSG00000270964,ENSG0000013776	MS	-
chr1	6784080	6784105	15:67548463-6754871	ENSG00000270964,ENSG0000013776	MS	-
chr1	6784120	6784139	15:67548864-6754905	ENSG00000270964,ENSG0000013776	MS	-
chr1	6801381	6801394	15:67721481-6772161	ENSG0000013776	MS	-
chr1	6782310	6782377	15:67530769-6753143	ENSG00000189227,ENSG00000270964,ENSG0000025967	MS	+
chr1	6780228	6780461	15:67509946-6751227	ENSG00000189227,ENSG0000025967	MS	+
chr1	6780496	6780521	15:67512622-6751288	ENSG0000018922	MS	-
chr1	6780726	6780743	15:67514922-6751509	ENSG00000189227,ENSG0000025967	MS	+
chr1	6781275	6781575	15:67520417-6752341	ENSG00000189227,ENSG0000025967	MS	+
chr1	6781695	6781707	15:67524614-6752473	ENSG00000189227,ENSG0000025967	MS	+
chr1	6770625	6770644	15:67413914-6741410	ENSG0000025967	MS	+
chr1	6770671	6770694	15:67414381-6741460	ENSG0000025967	MS	+
chr1	6770729	6770770	15:67414961-6741536	ENSG0000025967	MS	+
chr1	6770783	6770805	15:67415498-6741571	ENSG0000025967	MS	+
chr1	6759285	6759300	15:67300517-6730066		MS	-
chr1	6759621	6759636	15:67303877-6730402		MS	-
chr1	6761495	6761510	15:67322617-6732276		MS	-
chr1	6767517	6767532	15:67382832-6738298		MS	-
chr1	6767633	6767648	15:67383997-6738414		MS	-
chr1	6767843	6767858	15:67386100-6738625		MS	-
chr1	6769805	6769820	15:67405717-6740586	ENSG0000025967	MS	+
chr1	6769871	6769886	15:67406377-6740652		MS	-
chr1	6770521	6770536	15:67412877-6741302	ENSG0000025967	MS	+
chr1	6770651	6770666	15:67414177-6741432	ENSG0000025967	MS	+
chr1	6770714	6770729	15:67414808-6741495		MS	-
chr1	6772595	6772610	15:67433617-6743376	ENSG0000025967	MS	+
chr1	6774937	6774952	15:67457037-6745718	ENSG0000024571	MS	-
chr1	6776545	6776560	15:67473117-6747326		MS	-
chr1	6777217	6777232	15:67479837-6747998		MS	-
chr1	6779365	6779380	15:67501317-6750146		MS	-
chr1	6780329	6780344	15:67510957-6751110		MS	-
chr1	6780419	6780434	15:67511857-6751200		MS	-
chr1	6781363	6781378	15:67521297-6752144	ENSG00000270964,ENSG00000189227,ENSG0000025967	MS	+
chr1	6781389	6781404	15:67521557-6752170	ENSG00000270964,ENSG00000189227,ENSG0000025967	MS	+
chr1	6781419	6781434	15:67521857-6752200	ENSG00000189227,ENSG0000025967	MS	+
chr1	6781471	6781486	15:67522377-6752252	ENSG00000189227,ENSG0000025967	MS	+
chr1	6782378	6782393	15:67531447-6753159		MS	-
chr1	6782393	6782408	15:67531597-6753174		MS	-
chr1	6783425	6783440	15:67541917-6754206	ENSG00000137764,ENSG0000027096	MS	-
chr1	6783461	6783476	15:67542277-6754242	ENSG00000137764,ENSG0000027096	MS	-
chr1	6783489	6783504	15:67542557-6754270	ENSG00000137764,ENSG00000270964,ENSG0000018922	MS	-
chr1	6783525	6783540	15:67542917-6754306	ENSG00000137764,ENSG0000027096	MS	-
chr1	6783577	6783592	15:67543437-6754358	ENSG00000137764,ENSG0000027096	MS	-
chr1	6784063	6784078	15:67548297-6754844	ENSG00000137764,ENSG0000027096	MS	-
chr1	6784131	6784146	15:67548977-6754912	ENSG00000137764,ENSG0000027096	MS	-
chr1	6784171	6784186	15:67549377-6754952	ENSG00000137764,ENSG0000027096	MS	-
chr1	6784293	6784308	15:67550597-6755074	ENSG0000013776	MS	-
chr1	6785643	6785658	15:67564097-6756424		MS	-
chr1	6786411	6786426	15:67571777-6757192		MS	-
chr1	6786449	6786464	15:67572157-6757230		MS	-
chr1	6786743	6786758	15:67575097-6757524		MS	-
chr1	6787637	6787652	15:67584037-6758418		MS	-
chr1	6787663	6787678	15:67584297-6758444		MS	-
chr1	6788666	6788681	15:67594327-6759447		MS	-
chr1	6790393	6790408	15:67611597-6761174	ENSG0000025951	MS	-
chr1	6790425	6790440	15:67611917-6761206	ENSG0000025951	MS	-
chr1	6790767	6790782	15:67615337-6761548	ENSG0000025951	MS	-
chr1	6797303	6797318	15:67680697-6768084		MS	-
chr1	6797751	6797766	15:67685177-6768532	ENSG0000025951	MS	-
chr1	6798339	6798354	15:67691057-6769120		MS	-
chr1	6800457	6800472	15:67712237-6771238		MS	-
chr1	6800679	6800694	15:67714457-6771460		MS	-
chr1	6800902	6800917	15:67716687-6771683		MS	-
chr1	6800925	6800940	15:67716917-6771706		MS	-
chr1	6801295	6801310	15:67720617-6772076		MS	-
chr1	6801571	6801586	15:67723375-6772352		MS	-
chr1	6803678	6803693	15:67744443-6774459		MS	-
chr1	6803693	6803708	15:67744594-6774474		MS	-
chr1	6803717	6803732	15:67744837-6774498		MS	-
chr1	6803807	6803822	15:67745737-6774588		MS	-
chr1	6803849	6803864	15:67746157-6774630		MS	-
chr1	6805507	6805522	15:67762737-6776288		MS	-
chr1	6806195	6806210	15:67769617-6776976		MS	-
chr1	6807507	6807522	15:67782737-6778288		MS	-
chr1	6807839	6807854	15:67786057-6778620		MS	-
chr1	6811337	6811352	15:67821037-6782118	ENSG00000259410,ENSG0000018877	MS	-
chr1	6811753	6811768	15:67825197-6782534	ENSG00000259410,ENSG0000018877	MS	-
chr1	6812625	6812640	15:67833917-6783406	ENSG00000245719,ENSG00000259410,ENSG0000018877	MS	-
chr1	6812651	6812666	15:67834176-6783432	ENSG00000245719,ENSG00000259410,ENSG0000018877	MS	-
chr1	6812881	6812896	15:67836477-6783662	ENSG00000245719,ENSG0000025941	MS	-
chr1	6813133	6813148	15:67838997-6783914	ENSG00000245719,ENSG0000025941	MS	-
chr1	6813203	6813218	15:67839697-6783984	ENSG00000245719,ENSG0000025941	MS	-
chr1	6813257	6813272	15:67840237-6784038	ENSG00000206625,ENSG00000245719,ENSG00000259410,ENSG0000018877	MS	-
chr1	6813303	6813318	15:67840697-6784084	ENSG00000206625,ENSG0000024571	MS	-
chr1	6813335	6813350	15:67841017-6784116	ENSG00000206625,ENSG0000024571	MS	-
chr1	6813611	6813626	15:67843777-6784392	ENSG00000206625,ENSG0000024571	MS	-
chr1	6814343	6814358	15:67851097-6785124		MS	-
chr1	6814373	6814388	15:67851392-6785154		MS	-
chr1	6814828	6814843	15:67855944-6785609		MS	-
chr1	6815279	6815294	15:67860457-6786060		MS	-
chr1	6815593	6815608	15:67863597-6786374	ENSG0000012900	MS	-
chr1	6817485	6817500	15:67882517-6788266		MS	-
chr1	6817541	6817556	15:67883077-6788322		MS	-
chr1	6817575	6817590	15:67883417-6788356		MS	-
chr1	6817717	6817732	15:67884837-6788498		MS	-
chr1	6818509	6818524	15:67892757-6789290		MS	-
chr1	6819011	6819026	15:67897777-6789792		MS	-
chr1	6819883	6819898	15:67906497-6790664		MS	-
chr1	6820747	6820762	15:67915137-6791528		MS	-
chr1	6820821	6820836	15:67915877-6791602		MS	-
chr1	6820951	6820966	15:67917177-6791732		MS	-
chr1	6821903	6821918	15:67926697-6792684		MS	-
chr1	6821941	6821956	15:67927077-6792722		MS	-
chr1	6822025	6822040	15:67927917-6792806	ENSG0000026010	MS	-
chr1	6822433	6822448	15:67931997-6793214		MS	-
chr1	6823675	6823690	15:67944417-6794456		MS	-
chr1	6823767	6823782	15:67945337-6794548		MS	-
chr1	6823833	6823848	15:67945997-6794614	ENSG0000026010	MS	-
chr1	6823877	6823892	15:67946437-6794658		MS	-
chr1	6824715	6824730	15:67954817-6795496		MS	-
chr1	6825413	6825428	15:67961797-6796194	ENSG00000260109,ENSG0000026170	MS	-
chr1	6826057	6826072	15:67968237-6796838	ENSG00000260109,ENSG0000026170	MS	-
chr1	6826157	6826172	15:67969237-6796938	ENSG0000026170	MS	-
chr1	6829051	6829066	15:67998177-6799832	ENSG0000026010	MS	-
chr1	6829129	6829144	15:67998957-6799910	ENSG0000026010	MS	-
chr1	6831051	6831066	15:68018175-6801832		MS	-
chr1	6831849	6831864	15:68026157-6802630		MS	-
chr1	6833497	6833512	15:68042637-6804278		MS	-
chr1	6834649	6834664	15:68054157-6805430	ENSG00000033800,ENSG0000026010	MS	-
chr1	6834707	6834722	15:68054737-6805488	ENSG0000003380	MS	-
chr1	6834783	6834798	15:68055497-6805564	ENSG0000003380	MS	-
chr1	6834823	6834838	15:68055894-6805604		MS	-
chr1	6837531	6837546	15:68082978-6808312		MS	-
chr1	6837751	6837766	15:68085177-6808532		MS	-
chr1	6839909	6839924	15:68106757-6810690		MS	-
chr1	6840577	6840592	15:68113437-6811358		MS	-
chr1	6840619	6840634	15:68113857-6811400		MS	-
chr1	6840681	6840696	15:68114477-6811462		MS	-
chr1	6844151	6844166	15:68149177-6814932		MS	-
chr1	6844375	6844390	15:68151417-6815156		MS	-
chr1	6844741	6844756	15:68155077-6815522		MS	-
chr1	6845045	6845060	15:68158117-6815826		MS	-
chr1	6847019	6847034	15:68177857-6817800	ENSG0000003380	MS	-
chr1	6847635	6847650	15:68184017-6818416	ENSG00000129007,ENSG0000003380	MS	-
chr1	6847944	6847959	15:68187106-6818725		MS	-
chr1	6848743	6848758	15:68195097-6819524	ENSG0000012900	MS	-
chr1	6848451	6848487	15:68192179-6819253	ENSG0000012900	stroma	-
chr1	6848528	6848604	15:68192946-6819370	ENSG0000012900	stroma	-
chr1	6848627	6848660	15:68193935-6819426	ENSG0000012900	stroma	-
chr1	6848777	6848835	15:68195439-6819601	ENSG0000012900	stroma	-
chr1	6848967	6848985	15:68197335-6819751	ENSG0000012900	stroma	-
chr1	6849049	6849080	15:68198159-6819846	ENSG0000012900	stroma	-
chr1	6849160	6849392	15:68199265-6820158	ENSG00000260007,ENSG0000012900	stroma	-
chr1	6834663	6834812	15:68054298-6805578	ENSG0000003380	stroma	-
chr1	6834822	6834868	15:68055889-6805634	ENSG0000003380	stroma	-
chr1	6834960	6834975	15:68057267-6805741	ENSG0000003380	stroma	-
chr1	6846316	6846336	15:68170827-6817102	ENSG0000003380	stroma	-
chr1	6846795	6846822	15:68175619-6817588	ENSG0000003380	stroma	-
chr1	6846852	6846901	15:68176184-6817667	ENSG0000003380	stroma	-
chr1	6846925	6846948	15:68176920-6817714	ENSG0000003380	stroma	-
chr1	6847553	6847635	15:68183200-6818402	ENSG0000003380	stroma	-
chr1	6847640	6847698	15:68184062-6818464	ENSG0000003380	stroma	-
chr1	6847713	6847746	15:68184795-6818512	ENSG0000003380	stroma	-
chr1	6847769	6847869	15:68185355-6818635	ENSG0000003380	stroma	-
chr1	6847878	6848033	15:68186448-6818799	ENSG0000003380	stroma	-
chr1	6848046	6848090	15:68188123-6818856	ENSG0000003380	stroma	-
chr1	6848093	6848110	15:68188595-6818876	ENSG0000003380	stroma	-
chr1	6826772	6826800	15:67975386-6797566	ENSG00000260109,ENSG0000026170	stroma	-
chr1	6827996	6828026	15:67987627-6798792	ENSG0000026010	stroma	-
chr1	6825391	6825423	15:67961577-6796189	ENSG0000026170	stroma	-
chr1	6825702	6825717	15:67964690-6796484	ENSG0000026170	stroma	-
chr1	6825927	6825960	15:67966933-6796726	ENSG0000026170	stroma	-
chr1	6826023	6826142	15:67967895-6796908	ENSG0000026170	stroma	-
chr1	6813066	6813406	15:67838331-6784172	ENSG00000245719,ENSG00000259410,ENSG00000188779,ENSG0000020662	stroma	-
chr1	6813414	6813429	15:67841809-6784195	ENSG00000245719,ENSG0000020662	stroma	-
chr1	6813533	6813589	15:67843000-6784355	ENSG00000245719,ENSG0000020662	stroma	-
chr1	6813601	6813675	15:67843676-6784441	ENSG00000245719,ENSG0000020662	stroma	-
chr1	6813695	6813710	15:67844615-6784477	ENSG00000245719,ENSG0000020662	stroma	-
chr1	6813984	6814014	15:67847502-6784781	ENSG0000020662	stroma	-
chr1	6812695	6812821	15:67834620-6783587	ENSG00000245719,ENSG00000259410,ENSG0000018877	stroma	-
chr1	6812825	6812863	15:67835916-6783630	ENSG00000245719,ENSG0000025941	stroma	-
chr1	6812960	6812976	15:67837266-6783742	ENSG00000245719,ENSG00000259410,ENSG0000018877	stroma	-
chr1	6812027	6812062	15:67827934-6782828	ENSG00000259410,ENSG0000018877	stroma	-
chr1	6809730	6809756	15:67804971-6780522	ENSG0000018877	stroma	-
chr1	6791007	6791034	15:67617741-6761800	ENSG0000025951	stroma	-
chr1	6791759	6791775	15:67625260-6762541	ENSG0000025951	stroma	-
chr1	6792449	6792476	15:67632157-6763242	ENSG0000025951	stroma	-
chr1	6792841	6792872	15:67636079-6763638	ENSG0000025951	stroma	-
chr1	6792922	6792957	15:67636882-6763723	ENSG0000025951	stroma	-
chr1	6782849	6782864	15:67536153-6753630	ENSG00000270964,ENSG0000013776	stroma	-
chr1	6783159	6783174	15:67539256-6753940	ENSG00000270964,ENSG0000013776	stroma	-
chr1	6783368	6783625	15:67541342-6754391	ENSG00000270964,ENSG00000189227,ENSG00000137764,ENSG0000025967	stroma	+
chr1	6783639	6783682	15:67544060-6754448	ENSG00000270964,ENSG0000013776	stroma	-
chr1	6783864	6783909	15:67546305-6754675	ENSG00000270964,ENSG0000013776	stroma	-
chr1	6783997	6784068	15:67547639-6754834	ENSG00000270964,ENSG0000013776	stroma	-
chr1	6784081	6784107	15:67548476-6754873	ENSG00000270964,ENSG0000013776	stroma	-
chr1	6784174	6784211	15:67549405-6754977	ENSG00000270964,ENSG0000013776	stroma	-
chr1	6784212	6784294	15:67549789-6755060	ENSG0000013776	stroma	-
chr1	6784641	6784666	15:67554081-6755433	ENSG0000013776	stroma	-
chr1	6787611	6787637	15:67583773-6758403	ENSG0000013776	stroma	-
chr1	6787941	6788041	15:67587072-6758807	ENSG0000013776	stroma	-
chr1	6788416	6788436	15:67591828-6759202	ENSG0000013776	stroma	-
chr1	6799929	6799960	15:67706958-6770727	ENSG0000013776	stroma	-
chr1	6803624	6803639	15:67743906-6774406	ENSG0000013776	stroma	-
chr1	6803745	6803764	15:67745118-6774530	ENSG0000013776	stroma	-
chr1	6803773	6803912	15:67745393-6774678	ENSG0000013776	stroma	-
chr1	6781228	6781601	15:67519947-6752367	ENSG00000189227,ENSG00000270964,ENSG0000025967	stroma	+
chr1	6780817	6780833	15:67515835-6751600	ENSG00000189227,ENSG0000025967	stroma	+
chr1	6781647	6781663	15:67524133-6752429	ENSG00000189227,ENSG0000025967	stroma	+
chr1	6781741	6781756	15:67525076-6752522	ENSG00000189227,ENSG0000025967	stroma	+
chr1	6781797	6781838	15:67525641-6752604	ENSG00000189227,ENSG0000025967	stroma	+
chr1	6782000	6782015	15:67527668-6752781	ENSG00000189227,ENSG0000025967	stroma	+
chr1	6782023	6782046	15:67527901-6752812	ENSG00000189227,ENSG0000025967	stroma	+
chr1	6782046	6782078	15:67528128-6752844	ENSG00000189227,ENSG0000025967	stroma	+
chr1	6769809	6769836	15:67405758-6740602	ENSG0000025967	stroma	+
chr1	6772932	6772954	15:67436985-6743720	ENSG0000025967	stroma	+
chr1	6765732	6765752	15:67364989-6736519	ENSG0000010359	stroma	-
chr1	6778398	6778436	15:67491644-6749202	ENSG0000010359	stroma	-
