## Supplementary material for "Cell type-specific epigenetic regulatory circuitry of coronary artery disease loci": Supp.Table15-CDKN2B_AS1_CREs_Supp2_hg38.txt

chr	start	end	id	gene	group	strand
chr9	21789400	21789958	9:21789400-21789958	ENSG00000234829,ENSG00000184995,ENSG00000264379,ENSG00000227443,ENSG00000099810,ENSG00000264545,ENSG00000277653,ENSG00000236921,ENSG00000234840,ENSG00000284418,ENSG00000236739,ENSG00000224549,ENSG00000287696,ENSG00000287843,ENSG00000231460,ENSG00000237414,ENSG00000287139	NK	-
chr9	21802183	21803613	9:21802183-21803613	ENSG00000099810,ENSG00000264545,ENSG00000229298,ENSG00000277653,ENSG00000236921	NK	-
chr9	21812940	21814155	9:21812940-21814155	ENSG00000099810,ENSG00000264545,ENSG00000229298,ENSG00000147883,ENSG00000215221,ENSG00000277653,ENSG00000236921,ENSG00000224549	NK	-
chr9	21850506	21850701	9:21850506-21850701	ENSG00000099810,ENSG00000265194	NK	-
chr9	21883490	21884310	9:21883490-21884310	ENSG00000099810,ENSG00000265194,ENSG00000279670,ENSG00000264801,ENSG00000240498,ENSG00000215221,ENSG00000277653,ENSG00000236921,ENSG00000234840,ENSG00000284418,ENSG00000236739,ENSG00000224549,ENSG00000287696,ENSG00000107105,ENSG00000287843,ENSG00000231460,ENSG00000237414,ENSG00000287139	NK	+
chr9	21919514	21920334	9:21919514-21920334	ENSG00000099810,ENSG00000265194,ENSG00000279670,ENSG00000264801,ENSG00000224854,ENSG00000147889,ENSG00000240498,ENSG00000277653,ENSG00000236921,ENSG00000234840,ENSG00000284418,ENSG00000236739,ENSG00000224549,ENSG00000287696,ENSG00000107105,ENSG00000287843,ENSG00000231460,ENSG00000277608,ENSG00000287139	NK	+
chr9	21964846	21965752	9:21964846-21965752	ENSG00000224854,ENSG00000147889,ENSG00000240498	NK	+
chr9	21974534	21975290	9:21974534-21975290	ENSG00000224854,ENSG00000147889,ENSG00000240498	NK	+
chr9	21994025	21996069	9:21994025-21996069	ENSG00000147889,ENSG00000240498,ENSG00000266446,ENSG00000147883,ENSG00000215221	NK	+
chr9	22008547	22009667	9:22008547-22009667	ENSG00000229298,ENSG00000147889,ENSG00000240498,ENSG00000266446,ENSG00000147883,ENSG00000215221,ENSG00000277653,ENSG00000236921	NK	+
chr9	22024970	22025426	9:22024970-22025426	ENSG00000215221,ENSG00000277653,ENSG00000236921	NK	-
chr9	22035704	22035983	9:22035704-22035983	ENSG00000229298,ENSG00000215221,ENSG00000274055,ENSG00000277653,ENSG00000236921	NK	-
chr9	22050793	22051407	9:22050793-22051407	ENSG00000240498,ENSG00000215221,ENSG00000274055,ENSG00000277653,ENSG00000236921,ENSG00000287843,ENSG00000231460,ENSG00000277608,ENSG00000205442,ENSG00000269957	NK	+
chr9	22065323	22065526	9:22065323-22065526	ENSG00000277653,ENSG00000236921	NK	-
chr9	21777783	21777937	9:21777783-21777937	-	cLC	-
chr9	21787673	21787824	9:21787673-21787824	-	cLC	-
chr9	21789551	21789929	9:21789551-21789929	-	cLC	-
chr9	21791005	21791105	9:21791005-21791105	-	cLC	-
chr9	21791748	21791877	9:21791748-21791877	-	cLC	-
chr9	21793513	21793613	9:21793513-21793613	-	cLC	-
chr9	21793783	21793883	9:21793783-21793883	-	cLC	-
chr9	21796895	21797001	9:21796895-21797001	ENSG00000099810,ENSG00000264545	cLC	-
chr9	21797611	21797800	9:21797611-21797800	ENSG00000099810,ENSG00000264545	cLC	-
chr9	21801738	21801838	9:21801738-21801838	ENSG00000099810,ENSG00000264545	cLC	-
chr9	21801947	21802047	9:21801947-21802047	ENSG00000099810,ENSG00000264545	cLC	-
chr9	21802504	21802983	9:21802504-21802983	ENSG00000099810,ENSG00000264545,ENSG00000229298	cLC	-
chr9	21803017	21803719	9:21803017-21803719	ENSG00000099810,ENSG00000264545	cLC	-
chr9	21806093	21806193	9:21806093-21806193	ENSG00000099810,ENSG00000264545,ENSG00000229298	cLC	-
chr9	21808406	21808506	9:21808406-21808506	ENSG00000099810,ENSG00000264545,ENSG00000229298	cLC	-
chr9	21809253	21809353	9:21809253-21809353	ENSG00000099810,ENSG00000264545,ENSG00000229298	cLC	-
chr9	21809474	21809605	9:21809474-21809605	ENSG00000099810,ENSG00000264545,ENSG00000229298	cLC	-
chr9	21810474	21810579	9:21810474-21810579	ENSG00000229298,ENSG00000147883	cLC	-
chr9	21812697	21812797	9:21812697-21812797	ENSG00000229298	cLC	-
chr9	21813007	21813425	9:21813007-21813425	ENSG00000229298,ENSG00000147883	cLC	-
chr9	21813986	21814193	9:21813986-21814193	ENSG00000229298,ENSG00000147883	cLC	-
chr9	21814245	21814470	9:21814245-21814470	ENSG00000229298	cLC	-
chr9	21824512	21824622	9:21824512-21824622	ENSG00000265194	cLC	-
chr9	21831329	21831486	9:21831329-21831486	ENSG00000265194	cLC	-
chr9	21838593	21838762	9:21838593-21838762	ENSG00000265194	cLC	-
chr9	21883791	21883946	9:21883791-21883946	ENSG00000265194,ENSG00000279670	cLC	-
chr9	21904453	21904563	9:21904453-21904563	ENSG00000265194,ENSG00000279670	cLC	-
chr9	21906502	21906602	9:21906502-21906602	ENSG00000265194,ENSG00000279670	cLC	-
chr9	21907034	21907165	9:21907034-21907165	ENSG00000265194,ENSG00000279670	cLC	-
chr9	21919559	21920104	9:21919559-21920104	ENSG00000265194,ENSG00000279670,ENSG00000264801	cLC	-
chr9	21920210	21920430	9:21920210-21920430	ENSG00000264801	cLC	-
chr9	21921295	21921395	9:21921295-21921395	ENSG00000264801	cLC	-
chr9	21921728	21921828	9:21921728-21921828	ENSG00000264801	cLC	-
chr9	21965124	21965224	9:21965124-21965224	ENSG00000224854,ENSG00000147889	cLC	-
chr9	21965654	21965778	9:21965654-21965778	ENSG00000224854,ENSG00000147889	cLC	-
chr9	21970020	21970120	9:21970020-21970120	ENSG00000224854,ENSG00000147889	cLC	-
chr9	21970382	21970482	9:21970382-21970482	ENSG00000224854,ENSG00000147889	cLC	-
chr9	21973852	21973952	9:21973852-21973952	ENSG00000224854,ENSG00000147889	cLC	-
chr9	21975246	21975361	9:21975246-21975361	ENSG00000224854,ENSG00000147889	cLC	-
chr9	21991223	21991323	9:21991223-21991323	ENSG00000147889,ENSG00000240498,ENSG00000266446	cLC	+
chr9	21993933	21994166	9:21993933-21994166	ENSG00000147889,ENSG00000240498,ENSG00000266446	cLC	+
chr9	21994295	21994480	9:21994295-21994480	ENSG00000147889,ENSG00000240498,ENSG00000266446	cLC	+
chr9	21994547	21995497	9:21994547-21995497	ENSG00000147889,ENSG00000240498,ENSG00000266446,ENSG00000147883	cLC	+
chr9	21995529	21995828	9:21995529-21995828	ENSG00000147889,ENSG00000240498,ENSG00000266446	cLC	+
chr9	21995969	21996069	9:21995969-21996069	ENSG00000147889,ENSG00000240498,ENSG00000266446	cLC	+
chr9	21996561	21996692	9:21996561-21996692	ENSG00000147889,ENSG00000240498,ENSG00000266446,ENSG00000147883	cLC	+
chr9	21997380	21997693	9:21997380-21997693	ENSG00000147889,ENSG00000240498,ENSG00000266446	cLC	+
chr9	22008789	22009726	9:22008789-22009726	ENSG00000266446,ENSG00000147883,ENSG00000215221	cLC	-
chr9	22012640	22012740	9:22012640-22012740	ENSG00000147883,ENSG00000215221	cLC	-
chr9	22025934	22026034	9:22025934-22026034	ENSG00000215221	cLC	-
chr9	22030155	22030271	9:22030155-22030271	ENSG00000215221	cLC	-
chr9	22035549	22035659	9:22035549-22035659	ENSG00000215221	cLC	-
chr9	22038167	22038269	9:22038167-22038269	ENSG00000215221	cLC	-
chr9	22040536	22040636	9:22040536-22040636	ENSG00000274055	cLC	-
chr9	22046463	22046563	9:22046463-22046563	ENSG00000274055	cLC	-
chr9	22050189	22050289	9:22050189-22050289	ENSG00000240498,ENSG00000274055	cLC	+
chr9	22050780	22050880	9:22050780-22050880	ENSG00000274055	cLC	-
chr9	22051074	22051232	9:22051074-22051232	ENSG00000240498,ENSG00000274055	cLC	+
chr9	22052679	22052779	9:22052679-22052779	ENSG00000274055	cLC	-
chr9	22056024	22056124	9:22056024-22056124	ENSG00000240498,ENSG00000274055	cLC	+
chr9	22060466	22060566	9:22060466-22060566	ENSG00000240498	cLC	+
chr9	22064027	22064154	9:22064027-22064154	ENSG00000240498	cLC	+
chr9	22077754	22077869	9:22077754-22077869	ENSG00000277653	cLC	-
chr9	22079854	22080089	9:22079854-22080089	ENSG00000277653	cLC	-
chr9	22080302	22080471	9:22080302-22080471	ENSG00000277653	cLC	-
chr9	22097631	22097793	9:22097631-22097793	ENSG00000277653	cLC	-
chr9	22097942	22098076	9:22097942-22098076	ENSG00000277653	cLC	-
chr9	22105137	22105278	9:22105137-22105278	ENSG00000240498,ENSG00000277653	cLC	+
chr9	22133206	22133306	9:22133206-22133306	ENSG00000277653	cLC	-
chr9	22133397	22133555	9:22133397-22133555	ENSG00000277653	cLC	-
chr9	22143802	22143966	9:22143802-22143966	ENSG00000277653	cLC	-
chr9	21787746	21787976	9:21787746-21787976	-	mDC	-
chr9	21789364	21790424	9:21789364-21790424	ENSG00000199177,ENSG00000264379,ENSG00000099810,ENSG00000264545,ENSG00000279670,ENSG00000287843,ENSG00000231460,ENSG00000237414,ENSG00000287139	mDC	-
chr9	21800856	21801056	9:21800856-21801056	ENSG00000099810,ENSG00000264545	mDC	-
chr9	21802038	21803861	9:21802038-21803861	ENSG00000099810,ENSG00000264545,ENSG00000229298,ENSG00000265194,ENSG00000279670,ENSG00000147883,ENSG00000215221,ENSG00000277653,ENSG00000107105	mDC	-
chr9	21807497	21807923	9:21807497-21807923	ENSG00000099810,ENSG00000264545,ENSG00000229298	mDC	-
chr9	21812947	21813432	9:21812947-21813432	ENSG00000099810,ENSG00000264545,ENSG00000229298,ENSG00000265194,ENSG00000147883,ENSG00000215221,ENSG00000277653	mDC	-
chr9	21813502	21814261	9:21813502-21814261	ENSG00000099810,ENSG00000264545,ENSG00000229298,ENSG00000265194,ENSG00000147883,ENSG00000215221,ENSG00000277653	mDC	-
chr9	21817074	21817758	9:21817074-21817758	ENSG00000229298,ENSG00000265194,ENSG00000279670,ENSG00000147883,ENSG00000215221,ENSG00000277653	mDC	-
chr9	21832075	21832536	9:21832075-21832536	ENSG00000265194,ENSG00000279670	mDC	-
chr9	21832996	21833941	9:21832996-21833941	ENSG00000265194,ENSG00000279670	mDC	-
chr9	21933981	21934261	9:21933981-21934261	ENSG00000099810,ENSG00000279670,ENSG00000264801	mDC	-
chr9	21964817	21965937	9:21964817-21965937	ENSG00000279670,ENSG00000224854,ENSG00000147889,ENSG00000240498	mDC	+
chr9	21974605	21975358	9:21974605-21975358	ENSG00000224854,ENSG00000147889	mDC	-
chr9	21975737	21975937	9:21975737-21975937	ENSG00000147889	mDC	-
chr9	21983529	21983889	9:21983529-21983889	ENSG00000147889,ENSG00000240498	mDC	+
chr9	21993465	21993704	9:21993465-21993704	ENSG00000147889,ENSG00000240498,ENSG00000266446	mDC	+
chr9	21993833	21996290	9:21993833-21996290	ENSG00000147889,ENSG00000240498,ENSG00000266446,ENSG00000147883,ENSG00000215221	mDC	+
chr9	22008236	22009753	9:22008236-22009753	ENSG00000147889,ENSG00000240498,ENSG00000266446,ENSG00000147883,ENSG00000215221,ENSG00000277653	mDC	+
chr9	22029926	22030614	9:22029926-22030614	ENSG00000265194,ENSG00000279670,ENSG00000240498,ENSG00000266446,ENSG00000147883,ENSG00000215221,ENSG00000274055,ENSG00000277653,ENSG00000227607,ENSG00000107105,ENSG00000287843,ENSG00000231460	mDC	+
chr9	22052633	22053044	9:22052633-22053044	ENSG00000240498,ENSG00000274055,ENSG00000277653	mDC	+
chr9	21771708	21771904	9:21771708-21771904	ENSG00000264545	Neutro	-
chr9	21772157	21772342	9:21772157-21772342	ENSG00000264545	Neutro	-
chr9	21778246	21778437	9:21778246-21778437	ENSG00000171889,ENSG00000264545	Neutro	-
chr9	21832955	21833555	9:21832955-21833555	ENSG00000099810,ENSG00000264545,ENSG00000229298,ENSG00000265194,ENSG00000274055,ENSG00000277653	Neutro	-
chr9	21833624	21834052	9:21833624-21834052	ENSG00000099810,ENSG00000264545,ENSG00000229298,ENSG00000265194,ENSG00000274055,ENSG00000277653	Neutro	-
chr9	21834649	21834839	9:21834649-21834839	ENSG00000264545,ENSG00000229298,ENSG00000265194,ENSG00000274055	Neutro	-
chr9	21837206	21837396	9:21837206-21837396	ENSG00000099810,ENSG00000264545,ENSG00000229298,ENSG00000265194,ENSG00000274055	Neutro	-
chr9	21883678	21883923	9:21883678-21883923	ENSG00000265194,ENSG00000279670	Neutro	-
chr9	21891156	21891430	9:21891156-21891430	ENSG00000265194,ENSG00000279670	Neutro	-
chr9	21926499	21926685	9:21926499-21926685	ENSG00000099810,ENSG00000264801	Neutro	-
chr9	21927729	21927919	9:21927729-21927919	ENSG00000099810,ENSG00000265194,ENSG00000264801	Neutro	-
chr9	21929803	21930022	9:21929803-21930022	ENSG00000099810,ENSG00000264801	Neutro	-
chr9	21965432	21965812	9:21965432-21965812	ENSG00000224854,ENSG00000147889	Neutro	-
chr9	21968495	21968685	9:21968495-21968685	ENSG00000224854,ENSG00000147889	Neutro	-
chr9	21987972	21988205	9:21987972-21988205	ENSG00000147889,ENSG00000240498	Neutro	+
chr9	21991954	21992139	9:21991954-21992139	ENSG00000147889,ENSG00000240498,ENSG00000266446	Neutro	+
chr9	21994737	21995592	9:21994737-21995592	ENSG00000229298,ENSG00000147889,ENSG00000240498,ENSG00000266446,ENSG00000147883,ENSG00000274055	Neutro	+
chr9	21995692	21995882	9:21995692-21995882	ENSG00000147889,ENSG00000240498,ENSG00000266446	Neutro	+
chr9	21998997	21999190	9:21998997-21999190	ENSG00000147889,ENSG00000240498,ENSG00000266446,ENSG00000147883	Neutro	+
chr9	22008750	22008939	9:22008750-22008939	ENSG00000264545,ENSG00000229298,ENSG00000240498,ENSG00000266446,ENSG00000147883,ENSG00000215221,ENSG00000274055,ENSG00000277653	Neutro	+
chr9	22008941	22009318	9:22008941-22009318	ENSG00000264545,ENSG00000229298,ENSG00000240498,ENSG00000266446,ENSG00000147883,ENSG00000215221,ENSG00000274055,ENSG00000277653	Neutro	+
chr9	22012452	22012664	9:22012452-22012664	ENSG00000264545,ENSG00000229298,ENSG00000147883,ENSG00000215221,ENSG00000274055,ENSG00000277653	Neutro	-
chr9	22098910	22099125	9:22098910-22099125	ENSG00000229298,ENSG00000274055,ENSG00000277653	Neutro	-
chr9	21750147	21750297	9:21750147-21750297	-	arEC	-
chr9	21771336	21771486	9:21771336-21771486	ENSG00000232281,ENSG00000236637,ENSG00000226597,ENSG00000214042,ENSG00000186803,ENSG00000223684,ENSG00000147885,ENSG00000234829,ENSG00000232138,ENSG00000224416,ENSG00000235108,ENSG00000120242,ENSG00000184995	arEC	-
chr9	21789536	21789686	9:21789536-21789686	ENSG00000232281,ENSG00000236637,ENSG00000226597,ENSG00000214042,ENSG00000186803,ENSG00000223684,ENSG00000147885,ENSG00000234829,ENSG00000232138,ENSG00000228083,ENSG00000224416,ENSG00000147873,ENSG00000188379,ENSG00000235108,ENSG00000120242,ENSG00000197919,ENSG00000238271,ENSG00000184995	arEC	-
chr9	21802176	21802326	9:21802176-21802326	ENSG00000099810,ENSG00000264545	arEC	-
chr9	21802496	21802646	9:21802496-21802646	ENSG00000099810,ENSG00000264545,ENSG00000229298,ENSG00000266446,ENSG00000176399	arEC	-
chr9	21803196	21803346	9:21803196-21803346	ENSG00000099810,ENSG00000264545	arEC	-
chr9	21812536	21812686	9:21812536-21812686	ENSG00000099810,ENSG00000264545,ENSG00000229298,ENSG00000147889,ENSG00000266446,ENSG00000147883,ENSG00000215221,ENSG00000176399	arEC	-
chr9	21813116	21813266	9:21813116-21813266	ENSG00000264545,ENSG00000229298,ENSG00000266446,ENSG00000147883,ENSG00000176399	arEC	-
chr9	21813976	21814126	9:21813976-21814126	ENSG00000099810,ENSG00000264545,ENSG00000229298,ENSG00000266446,ENSG00000147883,ENSG00000215221,ENSG00000176399	arEC	-
chr9	21832156	21832306	9:21832156-21832306	ENSG00000265194,ENSG00000279670,ENSG00000266446	arEC	-
chr9	21836516	21836666	9:21836516-21836666	ENSG00000099810,ENSG00000229298,ENSG00000265194,ENSG00000279670,ENSG00000264801,ENSG00000224854,ENSG00000147889,ENSG00000266446,ENSG00000215221,ENSG00000176399,ENSG00000234840,ENSG00000284418,ENSG00000236739,ENSG00000224549,ENSG00000283982,ENSG00000227607,ENSG00000233906,ENSG00000277608	arEC	-
chr9	21871676	21871826	9:21871676-21871826	ENSG00000265194,ENSG00000279670	arEC	-
chr9	21873976	21874126	9:21873976-21874126	ENSG00000099810,ENSG00000265194,ENSG00000279670,ENSG00000264801,ENSG00000224854,ENSG00000147889,ENSG00000266446,ENSG00000234840,ENSG00000283982,ENSG00000227607,ENSG00000233906,ENSG00000226626	arEC	-
chr9	21919776	21919926	9:21919776-21919926	ENSG00000265194,ENSG00000279670,ENSG00000264801,ENSG00000224854,ENSG00000147889,ENSG00000266446,ENSG00000234840,ENSG00000236739,ENSG00000287696	arEC	-
chr9	21965636	21965786	9:21965636-21965786	ENSG00000224854,ENSG00000147889	arEC	-
chr9	22009296	22009446	9:22009296-22009446	ENSG00000229298,ENSG00000224854,ENSG00000147889,ENSG00000240498,ENSG00000266446,ENSG00000147883,ENSG00000215221	arEC	+
chr9	22030359	22030509	9:22030359-22030509	ENSG00000266446,ENSG00000215221	arEC	-
chr9	22044696	22044846	9:22044696-22044846	ENSG00000240498,ENSG00000266446,ENSG00000215221,ENSG00000274055	arEC	+
chr9	22051052	22051202	9:22051052-22051202	ENSG00000240498,ENSG00000274055	arEC	+
chr9	22052596	22052746	9:22052596-22052746	ENSG00000240498,ENSG00000274055	arEC	+
chr9	22084776	22084926	9:22084776-22084926	-	arEC	-
chr9	22103396	22103546	9:22103396-22103546	ENSG00000240498,ENSG00000277653,ENSG00000176399,ENSG00000234840	arEC	+
chr9	22117596	22117746	9:22117596-22117746	ENSG00000240498,ENSG00000277653	arEC	+
chr9	22119681	22119831	9:22119681-22119831	ENSG00000240498,ENSG00000277653	arEC	+
chr9	22142036	22142186	9:22142036-22142186	-	arEC	-
chr9	22142825	22142975	9:22142825-22142975	-	arEC	-
chr9	22144393	22144543	9:22144393-22144543	-	arEC	-
chr9	22148316	22148466	9:22148316-22148466	-	arEC	-
chr9	21789536	21789706	9:21789536-21789706	ENSG00000226597,ENSG00000186803,ENSG00000223684,ENSG00000147885,ENSG00000234829,ENSG00000224416,ENSG00000147873,ENSG00000226393,ENSG00000120235,ENSG00000233816,ENSG00000188379,ENSG00000120242,ENSG00000197919,ENSG00000238271,ENSG00000184995,ENSG00000229835,ENSG00000244230,ENSG00000099810,ENSG00000264545	VSMC	-
chr9	21802196	21802386	9:21802196-21802386	ENSG00000099810,ENSG00000264545,ENSG00000229298	VSMC	-
chr9	21802476	21802626	9:21802476-21802626	ENSG00000099810,ENSG00000264545,ENSG00000229298	VSMC	-
chr9	21803196	21803346	9:21803196-21803346	ENSG00000099810,ENSG00000264545,ENSG00000229298	VSMC	-
chr9	21813976	21814126	9:21813976-21814126	ENSG00000099810,ENSG00000264545,ENSG00000229298,ENSG00000265194,ENSG00000224854,ENSG00000147889,ENSG00000266446,ENSG00000147883,ENSG00000215221	VSMC	-
chr9	21832216	21832366	9:21832216-21832366	ENSG00000265194	VSMC	-
chr9	21836496	21836666	9:21836496-21836666	ENSG00000099810,ENSG00000265194,ENSG00000279670,ENSG00000264801,ENSG00000266446	VSMC	-
chr9	21904476	21904686	9:21904476-21904686	ENSG00000265194,ENSG00000279670,ENSG00000264801	VSMC	-
chr9	21904916	21905066	9:21904916-21905066	ENSG00000265194,ENSG00000279670,ENSG00000264801	VSMC	-
chr9	21906998	21907148	9:21906998-21907148	ENSG00000265194,ENSG00000279670,ENSG00000264801	VSMC	-
chr9	21919756	21919926	9:21919756-21919926	ENSG00000265194,ENSG00000279670,ENSG00000264801	VSMC	-
chr9	21965616	21965768	9:21965616-21965768	ENSG00000224854,ENSG00000147889,ENSG00000266446	VSMC	-
chr9	22009316	22009486	9:22009316-22009486	ENSG00000229298,ENSG00000265194,ENSG00000224854,ENSG00000147889,ENSG00000240498,ENSG00000266446,ENSG00000147883,ENSG00000215221	VSMC	+
chr9	22052596	22052746	9:22052596-22052746	ENSG00000265194,ENSG00000147889,ENSG00000240498,ENSG00000266446,ENSG00000215221,ENSG00000274055	VSMC	+
chr9	22084776	22084948	9:22084776-22084948	-	VSMC	-
chr9	22103376	22103566	9:22103376-22103566	ENSG00000240498,ENSG00000277653	VSMC	+
chr9	22107376	22107546	9:22107376-22107546	ENSG00000240498,ENSG00000277653	VSMC	+
chr9	22111956	22112106	9:22111956-22112106	ENSG00000240498,ENSG00000277653	VSMC	+
chr9	22117576	22117766	9:22117576-22117766	ENSG00000240498,ENSG00000277653	VSMC	+
chr9	22117996	22118146	9:22117996-22118146	ENSG00000240498,ENSG00000277653	VSMC	+
chr9	22141983	22142133	9:22141983-22142133	-	VSMC	-
chr9	22148356	22148506	9:22148356-22148506	-	VSMC	-
